# Natural variation in phospholipase IPLA2-VIA contributes to starvation sensitivity in *Drosophila melanogaster*

**DOI:** 10.1101/2024.07.05.602254

**Authors:** Shawn B. Williams, Brian Franklin, Faye A. Lemieux, David M Rand

**Author notes:** Correspondence: David M Rand, Brown University, Box G-W, 80 Waterman Street, Providence, RI 02912. Current address: University of Pennsylvania Perelman School of Medicine, Philadelphia, PA 19104, USA.

## Abstract

Resistance to starvation is a classic complex trait where genetic and environmental variables can greatly modify an animal’s ability to survive without nutrients. Genetic analyses in *Drosophila* have shown that starvation resistance is highly polygenic with different genetic architectures in different mapping populations. In this study we sought to dissect the genetic basis of starvation resistance among a set of mitonuclear genotypes carrying different mtDNAs paired with specific nuclear genomes from the Drosophila Genetic Reference Panel (DGRP). We focused on differences between one of the most sensitive strains (DGRP-765) and a strain with more moderate resistance (DGRP-315) whose starvation phenotypes appeared to be modified by alternative mtDNAs. Using complementary pooled-sequencing and forward genetic mapping approaches, we identified regions of chromosomes 2L, 3L and 3R contributing to starvation sensitivity and localize a major effect locus modifying starvation resistance to the coding region of phospholipase iPLA2-VIA. These analyses further confirm that the alternative mtDNAs had little influence on variation in starvation resistance between the genotypes studied. The sensitive line shows a starvation-dependent depletion of glucose and glycogen that is modified by hemi- and heterozygosity in the iPLA2-VIA region. These findings contribute to our understanding of the complex genetic relationship between resistance to starvation stress and nutrient metabolism.
