## Supplementary material for "Natural variation in phospholipase IPLA2-VIA contributes to starvation sensitivity in *Drosophila melanogaster*": Tables and Supplemental Tables: Table2_3L_codingSNPs_DGRP.xlsx

### Sheet: Williams_3L_codingSNPs_DGRP
Chromosome	start	end	REF	ALT	GENEID	CONSEQUENCE	REFCODON	VARCODON	REFAA	VARAA	SYMBOL
chr3L	9824166	9824166	C	T	FBgn0264489	nonsynonymous	CCA	TCA	P	S	CG43897
chr3L	9833935	9833935	G	A	FBgn0004390	synonymous	AGC	AGT	S	S	RasGAP1
chr3L	9854881	9854881	C	A	FBgn0036053	nonsynonymous	GGC	GTC	G	V	iPLA2-VIA
chr3L	9880027	9880027	A	G	FBgn0011836	synonymous	TTT	TTC	F	F	Taf2
chr3L	9880564	9880564	G	T	FBgn0011836	synonymous	ATC	ATA	I	I	Taf2
chr3L	9881643	9881643	C	A	FBgn0011836	nonsynonymous	GAG	GAT	E	D	Taf2
chr3L	9884329	9884329	A	T	FBgn0025866	synonymous	ATA	ATT	I	I	CalpB
chr3L	9884605	9884605	A	G	FBgn0025866	synonymous	GGA	GGG	G	G	CalpB
