## Supplementary material for "Natural variation in phospholipase IPLA2-VIA contributes to starvation sensitivity in *Drosophila melanogaster*": Tables and Supplemental Tables: TableS1_MappingStocks.xlsx

### Sheet: Table of Stocks used in Study
Stock Name	Source	BDSC Stock ID	Genotype and Mapping Information
DGRP_765	Bloomington Drosophila Stock Center,(Huang, Massouras et al. 2014)	25204	Inred line from Raleigh North Carolina
DGRP_315	Bloomington Drosophila Stock Center,(Huang, Massouras et al. 2014)	25181	Inred line from Raleigh North Carolina
BSC_576	Bloomington Drosophila Stock Center	576	ru[1] hry[1] Diap1[th-1] st[1] cu[1] sr[1] e[s] ca[1]	.
BSC_1711	Bloomington Drosophila Stock Center	1711	ru[1] hry[1] Diap1[th-1] st[1] cu[1] sr[1] e[s] Pri[1] ca[1]/TM6B, Bri[1], Tb[1]
Df(3L)BSC113	Bloomington Drosophila Stock Center,(Cook, Christensen et al. 2012)	8970	67B1;67B5, 3L:9349509;3L:9423491 (r6, Df).
Df(3L)BSC118	Bloomington Drosophila Stock Center,(Cook, Christensen et al. 2012)	8975	67B11;67C5, 3L:9515672;3L:9697191 (r6, Df).
Df(3L)BSC282	Bloomington Drosophila Stock Center,(Cook, Christensen et al. 2012)	23667	67C7;67D5, 3L:9760499;3L:10030674 (r6, Df).	Predicted to be deleted or partially deleted - CalpB, Cdk8, CG6674, CG6685, CG6707, CG6709, Ciz1, Ae2, CG10809, Hez, Zasp67, CG32052, bma, CG34382, CG42455, CG43897, dpr6, RasGAP1, I-2, Ilp1, Ilp2, Ilp3, Ilp4, Ilp5, iPLA2-VIA, Dronc, nudE, Taf2, vnc, lncRNA:CR45407, lncRNA:CR45155, lncRNA:CR45406, asRNA:CR45875, lncRNA:CR45876, lncRNA:CR45877, CG46387
Df(3L)BSC283	Bloomington Drosophila Stock Center,(Cook, Christensen et al. 2012)	23668	67C7;67D5, 3L:9760499;3L:10055226 (r6, Df).	Predicted to be deleted or partially deleted - CalpB, Cdk8, CG6674, CG6685, CG6707, CG6709, Ciz1, Ae2, CG10809, Hez, Zasp67, CG32052, bma, CG34382, CG42455, CG43897, dpr6, RasGAP1, I-2, Ilp1, Ilp2, Ilp3, Ilp4, Ilp5, iPLA2-VIA, Dronc, nudE, Taf2, vnc, lncRNA:CR45407, lncRNA:CR45155, lncRNA:CR45406, asRNA:CR45875, lncRNA:CR45876, lncRNA:CR45877, lncRNA:CR45878, CG46387
Df(3L)BSC392	Bloomington Drosophila Stock Center,(Cook, Christensen et al. 2012)	24416	67C4;67D1, 3L:9678703;3L:9899255 (r6, Df).
Df(3L)BSC393	Bloomington Drosophila Stock Center,(Cook, Christensen et al. 2012)	24417	67C5;67C11, 3L:9714672;3L:9860595 (r6, Df).
Df(3L)BSC394	Bloomington Drosophila Stock Center,(Cook, Christensen et al. 2012)	24418	67C9;67D1, 3L:9812381;3L:9899255 (r6, Df)
Df(3L)BSC576	Bloomington Drosophila Stock Center,(Cook, Christensen et al. 2012)	26827	67C1;67C7, 3L:9586009;3L:9763614 (r6, Df).
Df(3L)BSC673	Bloomington Drosophila Stock Center,(Cook, Christensen et al. 2012)	26525	67C7;67D10, 3L:9763614;3L:10180958 (r6, Df).
Df(3L)BSC730	Bloomington Drosophila Stock Center,(Cook, Christensen et al. 2012)	26828	68F7;69E6, 3L:12162977;3L:12843324 (r6, Df).
Df(3L)BSC816	Bloomington Drosophila Stock Center,(Cook, Christensen et al. 2012)	27577	66D9;66D12, 3L:8639081;3L:8745362 (r6, Df).
Df(3L)ED4421	Bloomington Drosophila Stock Center,(Cook, Christensen et al. 2012)	8066	66D12;67B3, 3L:8745326;3L:9384075 (r6, Df).
Df(3L)ED4457	Bloomington Drosophila Stock Center,(Cook, Christensen et al. 2012)	9355	67E2;68A7, 3L:10363951;3L:11125809 (r6, Df).
Df(3L)ED4470	Bloomington Drosophila Stock Center,(Cook, Christensen et al. 2012)	8068	68A6;68E1, 3L:11096989;3L:11833230 (r6, Df).
Df(3L)ED4475	Bloomington Drosophila Stock Center,(Cook, Christensen et al. 2012)	8069	68C13;69B4, 3L:11587040;3L:12408601 (r6, Df).
Df(3L)ED4486	Bloomington Drosophila Stock Center,(Cook, Christensen et al. 2012)	8072	69C4;69F6, 3L:12514419;3L:13032485 (r6, Df).
iPLA2-VIA[Delta174]	Bloomington Drosophila Stock Center,(Lin, Lee et al. 2018)	80133	Null allele; Imprecise excision of P[EPgy2]iPLA2-VIA[EY05103] deleting iPLA2-VIA sequences including start codon
iPLA2-VIA[Delta192]	Bloomington Drosophila Stock Center,(Lin, Lee et al. 2018)	80134	Null allele; Imprecise excision of P[EPgy2]iPLA2-VIA[EY05103] deleting iPLA2-VIA sequences including start codon
