## Supplementary material for "Natural variation in phospholipase IPLA2-VIA contributes to starvation sensitivity in *Drosophila melanogaster*": Tables and Supplemental Tables: TableS2_Chromosome Segregation Mapping StarvationCounts_figure2a.xlsx

### Sheet: StarvationCounts_figure2a
Cage	Genotype	Marker	Time	Death
73	DGRP-765	none	12	14
74	DGRP-765	none	12	16
75	DGRP-765	Chr2	12	1
76	DGRP-765	Chr3	12	0
77	DGRP-765	Chr3	12	0
78	DGRP-765	Chr2,3	12	0
79	DGRP-765	Chr2,3	12	0
80	Zim53;765	none	12	5
81	Zim53;765	none	12	15
82	Zim53;765	none	12	20
83	Zim53;765	Chr2	12	0
84	Zim53;765	Chr2	12	4
85	Zim53;765	Chr3	12	5
86	Zim53;765	Chr3	12	4
87	Zim53;765	Chr3	12	0
88	Zim53;765	Chr2,3	12	0
89	Zim53;765	Chr2,3	12	0
90	Zim53;315	none	12	0
91	Zim53;315	none	12	0
92	Zim53;315	none	12	0
93	Zim53;315	Chr2	12	0
94	Zim53;315	Chr2	12	0
95	Zim53;315	Chr2	12	0
96	Zim53;315	Chr3	12	0
97	Zim53;315	Chr3	12	0
98	Zim53;315	Chr3	12	0
99	Zim53;315	Chr2,3	12	0
100	Zim53;315	Chr2,3	12	0
101	Zim53;315	Chr2,3	12	0
73	DGRP-765	none	24	19
74	DGRP-765	none	24	29
75	DGRP-765	Chr2	24	18
76	DGRP-765	Chr3	24	0
77	DGRP-765	Chr3	24	0
78	DGRP-765	Chr2,3	24	0
79	DGRP-765	Chr2,3	24	0
80	Zim53;765	none	24	46
81	Zim53;765	none	24	46
82	Zim53;765	none	24	30
83	Zim53;765	Chr2	24	18
84	Zim53;765	Chr2	24	17
85	Zim53;765	Chr3	24	0
86	Zim53;765	Chr3	24	0
87	Zim53;765	Chr3	24	0
88	Zim53;765	Chr2,3	24	0
89	Zim53;765	Chr2,3	24	0
90	Zim53;315	none	24	0
91	Zim53;315	none	24	3
92	Zim53;315	none	24	1
93	Zim53;315	Chr2	24	2
94	Zim53;315	Chr2	24	0
95	Zim53;315	Chr2	24	1
96	Zim53;315	Chr3	24	0
97	Zim53;315	Chr3	24	0
98	Zim53;315	Chr3	24	0
99	Zim53;315	Chr2,3	24	0
100	Zim53;315	Chr2,3	24	0
101	Zim53;315	Chr2,3	24	0
73	DGRP-765	none	36	2
74	DGRP-765	none	36	5
75	DGRP-765	Chr2	36	9
76	DGRP-765	Chr3	36	3
77	DGRP-765	Chr3	36	2
78	DGRP-765	Chr2,3	36	0
79	DGRP-765	Chr2,3	36	0
80	Zim53;765	none	36	2
81	Zim53;765	none	36	9
82	Zim53;765	none	36	1
83	Zim53;765	Chr2	36	11
84	Zim53;765	Chr2	36	14
85	Zim53;765	Chr3	36	4
86	Zim53;765	Chr3	36	0
87	Zim53;765	Chr3	36	1
88	Zim53;765	Chr2,3	36	0
89	Zim53;765	Chr2,3	36	0
90	Zim53;315	none	36	2
91	Zim53;315	none	36	0
92	Zim53;315	none	36	3
93	Zim53;315	Chr2	36	0
94	Zim53;315	Chr2	36	0
95	Zim53;315	Chr2	36	2
96	Zim53;315	Chr3	36	1
97	Zim53;315	Chr3	36	4
98	Zim53;315	Chr3	36	3
99	Zim53;315	Chr2,3	36	0
100	Zim53;315	Chr2,3	36	0
101	Zim53;315	Chr2,3	36	1
73	DGRP-765	none	52	1
74	DGRP-765	none	52	0
75	DGRP-765	Chr2	52	10
76	DGRP-765	Chr3	52	8
77	DGRP-765	Chr3	52	11
78	DGRP-765	Chr2,3	52	0
79	DGRP-765	Chr2,3	52	2
80	Zim53;765	none	52	5
81	Zim53;765	none	52	6
82	Zim53;765	none	52	2
83	Zim53;765	Chr2	52	25
84	Zim53;765	Chr2	52	24
85	Zim53;765	Chr3	52	13
86	Zim53;765	Chr3	52	5
87	Zim53;765	Chr3	52	12
88	Zim53;765	Chr2,3	52	18
89	Zim53;765	Chr2,3	52	12
90	Zim53;315	none	52	36
91	Zim53;315	none	52	50
92	Zim53;315	none	52	13
93	Zim53;315	Chr2	52	0
94	Zim53;315	Chr2	52	1
95	Zim53;315	Chr2	52	1
96	Zim53;315	Chr3	52	42
97	Zim53;315	Chr3	52	43
98	Zim53;315	Chr3	52	28
99	Zim53;315	Chr2,3	52	0
100	Zim53;315	Chr2,3	52	1
101	Zim53;315	Chr2,3	52	2
74	DGRP-765	none	60	1
75	DGRP-765	Chr2	60	2
76	DGRP-765	Chr3	60	13
77	DGRP-765	Chr3	60	2
78	DGRP-765	Chr2,3	60	2
79	DGRP-765	Chr2,3	60	5
80	Zim53;765	none	60	3
81	Zim53;765	none	60	1
82	Zim53;765	none	60	2
83	Zim53;765	Chr2	60	7
84	Zim53;765	Chr2	60	13
85	Zim53;765	Chr3	60	18
86	Zim53;765	Chr3	60	5
87	Zim53;765	Chr3	60	8
88	Zim53;765	Chr2,3	60	10
89	Zim53;765	Chr2,3	60	9
90	Zim53;315	none	60	26
91	Zim53;315	none	60	17
92	Zim53;315	none	60	15
93	Zim53;315	Chr2	60	2
94	Zim53;315	Chr2	60	0
95	Zim53;315	Chr2	60	3
96	Zim53;315	Chr3	60	22
97	Zim53;315	Chr3	60	31
98	Zim53;315	Chr3	60	14
99	Zim53;315	Chr2,3	60	2
100	Zim53;315	Chr2,3	60	0
101	Zim53;315	Chr2,3	60	0
75	DGRP-765	Chr2	74	3
76	DGRP-765	Chr3	74	24
77	DGRP-765	Chr3	74	14
78	DGRP-765	Chr2,3	74	7
79	DGRP-765	Chr2,3	74	9
82	Zim53;765	none	74	2
83	Zim53;765	Chr2	74	7
84	Zim53;765	Chr2	74	4
85	Zim53;765	Chr3	74	23
86	Zim53;765	Chr3	74	25
87	Zim53;765	Chr3	74	25
88	Zim53;765	Chr2,3	74	47
89	Zim53;765	Chr2,3	74	28
90	Zim53;315	none	74	35
91	Zim53;315	none	74	29
92	Zim53;315	none	74	35
93	Zim53;315	Chr2	74	18
94	Zim53;315	Chr2	74	19
95	Zim53;315	Chr2	74	18
96	Zim53;315	Chr3	74	2
97	Zim53;315	Chr3	74	33
98	Zim53;315	Chr3	74	24
99	Zim53;315	Chr2,3	74	7
100	Zim53;315	Chr2,3	74	15
101	Zim53;315	Chr2,3	74	20
76	DGRP-765	Chr3	86	10
77	DGRP-765	Chr3	86	16
78	DGRP-765	Chr2,3	86	6
79	DGRP-765	Chr2,3	86	9
85	Zim53;765	Chr3	86	6
86	Zim53;765	Chr3	86	12
87	Zim53;765	Chr3	86	12
88	Zim53;765	Chr2,3	86	24
89	Zim53;765	Chr2,3	86	17
90	Zim53;315	none	86	14
91	Zim53;315	none	86	10
92	Zim53;315	none	86	19
93	Zim53;315	Chr2	86	20
94	Zim53;315	Chr2	86	35
95	Zim53;315	Chr2	86	25
96	Zim53;315	Chr3	86	5
97	Zim53;315	Chr3	86	7
98	Zim53;315	Chr3	86	8
99	Zim53;315	Chr2,3	86	19
100	Zim53;315	Chr2,3	86	18
101	Zim53;315	Chr2,3	86	28
76	DGRP-765	Chr3	98	6
77	DGRP-765	Chr3	98	10
78	DGRP-765	Chr2,3	98	6
79	DGRP-765	Chr2,3	98	14
85	Zim53;765	Chr3	98	6
86	Zim53;765	Chr3	98	14
87	Zim53;765	Chr3	98	8
88	Zim53;765	Chr2,3	98	7
89	Zim53;765	Chr2,3	98	14
90	Zim53;315	none	98	5
91	Zim53;315	none	98	1
92	Zim53;315	none	98	5
93	Zim53;315	Chr2	98	24
94	Zim53;315	Chr2	98	32
95	Zim53;315	Chr2	98	13
96	Zim53;315	Chr3	98	3
97	Zim53;315	Chr3	98	2
98	Zim53;315	Chr3	98	2
99	Zim53;315	Chr2,3	98	37
100	Zim53;315	Chr2,3	98	27
101	Zim53;315	Chr2,3	98	30
76	DGRP-765	Chr3	110	1
77	DGRP-765	Chr3	110	2
78	DGRP-765	Chr2,3	110	6
79	DGRP-765	Chr2,3	110	7
85	Zim53;765	Chr3	110	1
86	Zim53;765	Chr3	110	2
87	Zim53;765	Chr3	110	1
88	Zim53;765	Chr2,3	110	4
89	Zim53;765	Chr2,3	110	7
90	Zim53;315	none	110	1
93	Zim53;315	Chr2	110	6
94	Zim53;315	Chr2	110	16
95	Zim53;315	Chr2	110	10
96	Zim53;315	Chr3	110	1
97	Zim53;315	Chr3	110	3
98	Zim53;315	Chr3	110	1
99	Zim53;315	Chr2,3	110	21
100	Zim53;315	Chr2,3	110	24
101	Zim53;315	Chr2,3	110	16
77	DGRP-765	Chr3	126	2
78	DGRP-765	Chr2,3	126	8
79	DGRP-765	Chr2,3	126	5
88	Zim53;765	Chr2,3	126	1
89	Zim53;765	Chr2,3	126	5
93	Zim53;315	Chr2	126	6
94	Zim53;315	Chr2	126	4
95	Zim53;315	Chr2	126	9
98	Zim53;315	Chr3	126	1
99	Zim53;315	Chr2,3	126	8
100	Zim53;315	Chr2,3	126	12
101	Zim53;315	Chr2,3	126	6
78	DGRP-765	Chr2,3	138	2
79	DGRP-765	Chr2,3	138	2
89	Zim53;765	Chr2,3	138	1
93	Zim53;315	Chr2	138	3
95	Zim53;315	Chr2	138	1
99	Zim53;315	Chr2,3	138	2
101	Zim53;315	Chr2,3	138	1

### Sheet: Statistics_figure2a
Genotype 1	Genotype 2	pval
DGRP-765_none	DGRP-765_Chr2	6.393524201704365e-8
DGRP-765_none	Zim53;765_none	0.16563833521768195
DGRP-765_none	Zim53;765_Chr2	8.56917410212369e-24
DGRP-765_none	Zim53;765_Chr3	9.58795489955653e-61
DGRP-765_none	Zim53;315_none	1.1079188028256693e-97
DGRP-765_none	Zim53;315_Chr2	1.8939780296229776e-93
DGRP-765_none	DGRP-765_Chr3	3.504168797292093e-49
DGRP-765_none	Zim53;315_Chr3	2.0451721337559744e-89
DGRP-765_none	Zim53;315_Chr2,3	9.35616262687706e-106
DGRP-765_none	DGRP-765_Chr2,3	1.7912910976574035e-41
DGRP-765_none	Zim53;765_Chr2,3	7.006342133925004e-75
DGRP-765_Chr2	Zim53;765_none	6.59141998736117e-4
DGRP-765_Chr2	Zim53;765_Chr2	1
DGRP-765_Chr2	Zim53;765_Chr3	1.6066862768410127e-24
DGRP-765_Chr2	Zim53;315_none	3.032937062212804e-26
DGRP-765_Chr2	Zim53;315_Chr2	4.689853290728068e-70
DGRP-765_Chr2	DGRP-765_Chr3	2.295132410225652e-23
DGRP-765_Chr2	Zim53;315_Chr3	7.391207778970046e-21
DGRP-765_Chr2	Zim53;315_Chr2,3	2.8022229281662818e-89
DGRP-765_Chr2	DGRP-765_Chr2,3	4.313246169428594e-31
DGRP-765_Chr2	Zim53;765_Chr2,3	9.972690724913782e-38
Zim53;765_none	Zim53;765_Chr2	3.267318391682659e-19
Zim53;765_none	Zim53;765_Chr3	2.1426856311287477e-69
Zim53;765_none	Zim53;315_none	2.8279547315342086e-94
Zim53;765_none	Zim53;315_Chr2	8.067438595621657e-113
Zim53;765_none	DGRP-765_Chr3	2.691650058308185e-56
Zim53;765_none	Zim53;315_Chr3	1.5955563182158028e-81
Zim53;765_none	Zim53;315_Chr2,3	3.609600289094997e-125
Zim53;765_none	DGRP-765_Chr2,3	3.1063405552659247e-55
Zim53;765_none	Zim53;765_Chr2,3	2.137800776202708e-83
Zim53;765_Chr2	Zim53;765_Chr3	9.987619502872045e-36
Zim53;765_Chr2	Zim53;315_none	5.617644161408032e-34
Zim53;765_Chr2	Zim53;315_Chr2	9.92451537699575e-94
Zim53;765_Chr2	DGRP-765_Chr3	9.207470350126289e-31
Zim53;765_Chr2	Zim53;315_Chr3	5.208062562068082e-23
Zim53;765_Chr2	Zim53;315_Chr2,3	1.3927200117479547e-111
Zim53;765_Chr2	DGRP-765_Chr2,3	3.466906528775342e-40
Zim53;765_Chr2	Zim53;765_Chr2,3	3.956245818451315e-50
Zim53;765_Chr3	Zim53;315_none	1.7644668854784949e-4
Zim53;765_Chr3	Zim53;315_Chr2	1.2421750068566408e-25
Zim53;765_Chr3	DGRP-765_Chr3	1
Zim53;765_Chr3	Zim53;315_Chr3	1.7146452492853306e-7
Zim53;765_Chr3	Zim53;315_Chr2,3	3.971700685708637e-42
Zim53;765_Chr3	DGRP-765_Chr2,3	8.999918712739685e-16
Zim53;765_Chr3	Zim53;765_Chr2,3	0.0911593
Zim53;315_none	Zim53;315_Chr2	1.30129973550397e-56
Zim53;315_none	DGRP-765_Chr3	4.94370675371047e-6
Zim53;315_none	Zim53;315_Chr3	0.9998579051414498
Zim53;315_none	Zim53;315_Chr2,3	1.5411299891203035e-79
Zim53;315_none	DGRP-765_Chr2,3	9.352939914223403e-29
Zim53;315_none	Zim53;765_Chr2,3	3.87326072551003e-13
Zim53;315_Chr2	DGRP-765_Chr3	1.0177119662050174e-13
Zim53;315_Chr2	Zim53;315_Chr3	5.4830322043422556e-58
Zim53;315_Chr2	Zim53;315_Chr2,3	0.153755
Zim53;315_Chr2	DGRP-765_Chr2,3	1
Zim53;315_Chr2	Zim53;765_Chr2,3	2.0821341785930926e-11
DGRP-765_Chr3	Zim53;315_Chr3	3.051359633018837e-8
DGRP-765_Chr3	Zim53;315_Chr2,3	4.559290656180145e-25
DGRP-765_Chr3	DGRP-765_Chr2,3	7.239687161628035e-10
DGRP-765_Chr3	Zim53;765_Chr2,3	1
Zim53;315_Chr3	Zim53;315_Chr2,3	5.12854002131944e-78
Zim53;315_Chr3	DGRP-765_Chr2,3	2.5501954138766586e-28
Zim53;315_Chr3	Zim53;765_Chr2,3	2.0577523728813648e-17
Zim53;315_Chr2,3	DGRP-765_Chr2,3	1
Zim53;315_Chr2,3	Zim53;765_Chr2,3	3.236052290874596e-22
DGRP-765_Chr2,3	Zim53;765_Chr2,3	2.8089275814377186e-8

### Sheet: SummaryTable_figure2a
Genotype	Marker	Mean	SEM	Median	% increase from homozygote mean	% increase from homozygote median
DGRP-765	none	21.5632	0.954189	24	-	-
DGRP-765	Chr2	37.907	2.44525	36	0.757946	0.5
DGRP-765	Chr3	74.7258	1.64379	74	2.46543	2.08333
DGRP-765	Chr2,3	95.3111	2.31819	98	3.42008	3.08333
Zim53;315	none	65.9875	0.82552	60	-	-
Zim53;315	Chr2	91.2399	1.12099	86	0.382684	0.433333
Zim53;315	Chr3	62.9714	0.885079	60	-0.0457067	0
Zim53;315	Chr2,3	96.3704	0.951208	98	0.460434	0.633333
Zim53;765	none	25.7641	0.885995	24	-	-
Zim53;765	Chr2	44.0972	1.35106	52	0.711576	1.16667
Zim53;765	Chr3	70.8286	1.39591	74	1.74912	2.08333
Zim53;765	Chr2,3	78.1275	1.2721	74	2.03241	2.08333

### Sheet: StarvationCounts_figure2b
Rep	Genotype	Marker	Replicate	Age	Dead
3	Zim53;765	wt	3	6	11
3	Zim53;765	wt	3	12	7
3	Zim53;765	wt	3	18	14
3	Zim53;765	wt	3	24	31
3	Zim53;765	wt	3	30	17
3	Zim53;765	wt	3	36	19
3	Zim53;765	wt	3	42	21
3	Zim53;765	wt	3	48	4
3	Zim53;765	wt	3	54	2
3	Zim53;765	wt	3	60	1
3	Zim53;765	wt	3	66	1
3	Zim53;765	chr2	3	6	0
3	Zim53;765	chr2	3	12	3
3	Zim53;765	chr2	3	18	15
3	Zim53;765	chr2	3	24	20
3	Zim53;765	chr2	3	30	19
3	Zim53;765	chr2	3	36	14
3	Zim53;765	chr2	3	42	20
3	Zim53;765	chr2	3	48	21
3	Zim53;765	chr2	3	54	7
3	Zim53;765	chr2	3	60	4
3	Zim53;765	chr2	3	66	1
3	Zim53;765	chr3	3	6	0
3	Zim53;765	chr3	3	12	0
3	Zim53;765	chr3	3	18	3
3	Zim53;765	chr3	3	24	1
3	Zim53;765	chr3	3	30	3
3	Zim53;765	chr3	3	36	6
3	Zim53;765	chr3	3	42	21
3	Zim53;765	chr3	3	48	37
3	Zim53;765	chr3	3	54	13
3	Zim53;765	chr3	3	60	10
3	Zim53;765	chr3	3	66	9
3	Zim53;765	chr3	3	72	7
3	Zim53;765	chr3	3	84	2
3	Zim53;765	chr3	3	90	0
3	Zim53;765	chr3	3	96	1
3	Zim53;765	chr3	3	114	5
3	Zim53;765	chr3	3	138	1
3	Zim53;765	chr2,3	3	6	1
3	Zim53;765	chr2,3	3	12	0
3	Zim53;765	chr2,3	3	18	0
3	Zim53;765	chr2,3	3	24	0
3	Zim53;765	chr2,3	3	30	2
3	Zim53;765	chr2,3	3	36	0
3	Zim53;765	chr2,3	3	42	6
3	Zim53;765	chr2,3	3	48	3
3	Zim53;765	chr2,3	3	54	7
3	Zim53;765	chr2,3	3	60	24
3	Zim53;765	chr2,3	3	66	15
3	Zim53;765	chr2,3	3	72	22
3	Zim53;765	chr2,3	3	84	22
3	Zim53;765	chr2,3	3	90	8
3	Zim53;765	chr2,3	3	96	10
3	Zim53;765	chr2,3	3	114	3
3	siI;765	wt	3	6	0
3	siI;765	wt	3	12	0
3	siI;765	wt	3	18	0
3	siI;765	wt	3	24	0
3	siI;765	wt	3	30	5
3	siI;765	wt	3	36	5
3	siI;765	wt	3	42	11
3	siI;765	wt	3	48	16
3	siI;765	wt	3	54	7
3	siI;765	wt	3	60	4
3	siI;765	wt	3	66	20
3	siI;765	wt	3	72	12
3	siI;765	wt	3	84	10
3	siI;765	wt	3	90	10
3	siI;765	wt	3	96	1
3	siI;765	chr2	3	6	0
3	siI;765	chr2	3	12	0
3	siI;765	chr2	3	18	0
3	siI;765	chr2	3	24	0
3	siI;765	chr2	3	30	1
3	siI;765	chr2	3	36	1
3	siI;765	chr2	3	42	5
3	siI;765	chr2	3	48	9
3	siI;765	chr2	3	54	4
3	siI;765	chr2	3	60	10
3	siI;765	chr2	3	66	7
3	siI;765	chr2	3	72	16
3	siI;765	chr2	3	84	6
3	siI;765	chr2	3	90	13
3	siI;765	chr2	3	96	26
3	siI;765	chr2	3	114	19
3	siI;765	chr2	3	132	12
3	siI;765	chr2	3	156	1
3	siI;765	chr3	3	6	0
3	siI;765	chr3	3	12	0
3	siI;765	chr3	3	18	0
3	siI;765	chr3	3	24	0
3	siI;765	chr3	3	30	0
3	siI;765	chr3	3	36	2
3	siI;765	chr3	3	42	6
3	siI;765	chr3	3	48	16
3	siI;765	chr3	3	54	24
3	siI;765	chr3	3	60	18
3	siI;765	chr3	3	66	11
3	siI;765	chr3	3	72	28
3	siI;765	chr3	3	84	20
3	siI;765	chr3	3	90	7
3	siI;765	chr3	3	96	2
3	siI;765	chr3	3	114	7
3	siI;765	chr3	3	138	4
3	siI;765	chr2,3	3	6	0
3	siI;765	chr2,3	3	12	1
3	siI;765	chr2,3	3	18	0
3	siI;765	chr2,3	3	24	0
3	siI;765	chr2,3	3	30	0
3	siI;765	chr2,3	3	36	1
3	siI;765	chr2,3	3	42	1
3	siI;765	chr2,3	3	48	1
3	siI;765	chr2,3	3	54	5
3	siI;765	chr2,3	3	60	10
3	siI;765	chr2,3	3	66	13
3	siI;765	chr2,3	3	72	8
3	siI;765	chr2,3	3	84	19
3	siI;765	chr2,3	3	90	8
3	siI;765	chr2,3	3	96	15
3	siI;765	chr2,3	3	114	27
3	siI;765	chr2,3	3	138	16
3	siI;765	chr2,3	3	162	7
3	Zim53;820	wt	3	6	0
3	Zim53;820	wt	3	12	1
3	Zim53;820	wt	3	18	2
3	Zim53;820	wt	3	24	2
3	Zim53;820	wt	3	30	0
3	Zim53;820	wt	3	36	6
3	Zim53;820	wt	3	42	9
3	Zim53;820	wt	3	48	17
3	Zim53;820	wt	3	54	11
3	Zim53;820	wt	3	60	33
3	Zim53;820	wt	3	66	18
3	Zim53;820	wt	3	72	15
3	Zim53;820	wt	3	84	16
3	Zim53;820	wt	3	90	5
3	Zim53;820	wt	3	96	3
3	Zim53;820	wt	3	114	4
3	Zim53;820	wt	3	138	5
3	Zim53;820	chr2	3	6	0
3	Zim53;820	chr2	3	12	0
3	Zim53;820	chr2	3	18	0
3	Zim53;820	chr2	3	24	0
3	Zim53;820	chr2	3	30	3
3	Zim53;820	chr2	3	36	3
3	Zim53;820	chr2	3	42	2
3	Zim53;820	chr2	3	48	3
3	Zim53;820	chr2	3	54	9
3	Zim53;820	chr2	3	60	6
3	Zim53;820	chr2	3	66	13
3	Zim53;820	chr2	3	72	13
3	Zim53;820	chr2	3	84	26
3	Zim53;820	chr2	3	90	14
3	Zim53;820	chr2	3	96	17
3	Zim53;820	chr2	3	114	13
3	Zim53;820	chr2	3	138	3
3	Zim53;820	chr3	3	6	0
3	Zim53;820	chr3	3	12	0
3	Zim53;820	chr3	3	18	0
3	Zim53;820	chr3	3	24	0
3	Zim53;820	chr3	3	30	0
3	Zim53;820	chr3	3	36	0
3	Zim53;820	chr3	3	42	1
3	Zim53;820	chr3	3	48	2
3	Zim53;820	chr3	3	54	0
3	Zim53;820	chr3	3	60	6
3	Zim53;820	chr3	3	66	7
3	Zim53;820	chr3	3	72	6
3	Zim53;820	chr3	3	84	25
3	Zim53;820	chr3	3	90	13
3	Zim53;820	chr3	3	96	16
3	Zim53;820	chr3	3	114	26
3	Zim53;820	chr3	3	138	20
3	Zim53;820	chr3	3	162	2
3	Zim53;820	chr3	3	180	1
3	Zim53;820	chr3	3	186	1
3	Zim53;820	chr2,3	3	6	0
3	Zim53;820	chr2,3	3	12	0
3	Zim53;820	chr2,3	3	18	1
3	Zim53;820	chr2,3	3	24	0
3	Zim53;820	chr2,3	3	30	0
3	Zim53;820	chr2,3	3	36	0
3	Zim53;820	chr2,3	3	42	0
3	Zim53;820	chr2,3	3	48	0
3	Zim53;820	chr2,3	3	54	2
3	Zim53;820	chr2,3	3	60	2
3	Zim53;820	chr2,3	3	66	9
3	Zim53;820	chr2,3	3	72	14
3	Zim53;820	chr2,3	3	84	23
3	Zim53;820	chr2,3	3	90	18
3	Zim53;820	chr2,3	3	96	27
3	Zim53;820	chr2,3	3	114	46
3	Zim53;820	chr2,3	3	138	30
3	Zim53;820	chr2,3	3	162	6
3	Zim53;820	chr2,3	3	180	1
3	siI;820	wt	3	6	1
3	siI;820	wt	3	12	2
3	siI;820	wt	3	18	0
3	siI;820	wt	3	24	2
3	siI;820	wt	3	30	1
3	siI;820	wt	3	36	6
3	siI;820	wt	3	42	14
3	siI;820	wt	3	48	13
3	siI;820	wt	3	54	7
3	siI;820	wt	3	60	16
3	siI;820	wt	3	66	22
3	siI;820	wt	3	72	8
3	siI;820	wt	3	84	15
3	siI;820	wt	3	90	15
3	siI;820	wt	3	96	1
3	siI;820	wt	3	114	5
3	siI;820	wt	3	138	3
3	siI;820	chr2	3	6	0
3	siI;820	chr2	3	12	1
3	siI;820	chr2	3	18	0
3	siI;820	chr2	3	24	4
3	siI;820	chr2	3	30	5
3	siI;820	chr2	3	36	6
3	siI;820	chr2	3	42	11
3	siI;820	chr2	3	48	7
3	siI;820	chr2	3	54	11
3	siI;820	chr2	3	60	13
3	siI;820	chr2	3	66	14
3	siI;820	chr2	3	72	11
3	siI;820	chr2	3	84	10
3	siI;820	chr2	3	90	11
3	siI;820	chr2	3	96	12
3	siI;820	chr2	3	114	24
3	siI;820	chr2	3	138	13
3	siI;820	chr2	3	162	1
3	siI;820	chr2	3	180	2
3	siI;820	chr3	3	6	0
3	siI;820	chr3	3	12	1
3	siI;820	chr3	3	18	2
3	siI;820	chr3	3	24	0
3	siI;820	chr3	3	30	2
3	siI;820	chr3	3	36	5
3	siI;820	chr3	3	42	1
3	siI;820	chr3	3	48	5
3	siI;820	chr3	3	54	1
3	siI;820	chr3	3	60	5
3	siI;820	chr3	3	66	6
3	siI;820	chr3	3	72	10
3	siI;820	chr3	3	78	13
3	siI;820	chr3	3	84	17
3	siI;820	chr3	3	96	32
3	siI;820	chr3	3	102	13
3	siI;820	chr3	3	108	13
3	siI;820	chr3	3	126	10
3	siI;820	chr3	3	150	9
3	siI;820	chr3	3	174	3
3	siI;820	chr2,3	3	6	0
3	siI;820	chr2,3	3	12	0
3	siI;820	chr2,3	3	18	0
3	siI;820	chr2,3	3	24	2
3	siI;820	chr2,3	3	30	3
3	siI;820	chr2,3	3	36	0
3	siI;820	chr2,3	3	42	7
3	siI;820	chr2,3	3	48	7
3	siI;820	chr2,3	3	54	16
3	siI;820	chr2,3	3	60	11
3	siI;820	chr2,3	3	66	8
3	siI;820	chr2,3	3	72	26
3	siI;820	chr2,3	3	84	41
3	siI;820	chr2,3	3	90	6
3	siI;820	chr2,3	3	96	10
3	siI;820	chr2,3	3	114	9
3	siI;820	chr2,3	3	138	27
3	siI;820	chr2,3	3	162	1
3	siI;820	chr2,3	3	180	1
1	Zim53;765	wt	1	6	5
1	Zim53;765	wt	1	12	20
1	Zim53;765	wt	1	18	24
1	Zim53;765	wt	1	24	44
1	Zim53;765	wt	1	30	28
1	Zim53;765	wt	1	36	27
1	Zim53;765	wt	1	42	16
1	Zim53;765	wt	1	48	6
1	Zim53;765	wt	1	54	0
1	Zim53;765	wt	1	60	1
1	Zim53;765	chr2	1	6	9
1	Zim53;765	chr2	1	12	6
1	Zim53;765	chr2	1	18	13
1	Zim53;765	chr2	1	24	16
1	Zim53;765	chr2	1	30	21
1	Zim53;765	chr2	1	36	9
1	Zim53;765	chr2	1	42	3
1	Zim53;765	chr2	1	48	4
1	Zim53;765	chr2	1	54	1
1	Zim53;765	chr2	1	60	5
1	Zim53;765	chr2	1	66	1
1	Zim53;765	chr3	1	6	2
1	Zim53;765	chr3	1	12	0
1	Zim53;765	chr3	1	18	0
1	Zim53;765	chr3	1	24	2
1	Zim53;765	chr3	1	30	4
1	Zim53;765	chr3	1	36	33
1	Zim53;765	chr3	1	42	36
1	Zim53;765	chr3	1	48	41
1	Zim53;765	chr3	1	54	33
1	Zim53;765	chr3	1	60	13
1	Zim53;765	chr3	1	66	5
1	Zim53;765	chr3	1	72	9
1	Zim53;765	chr3	1	84	4
1	Zim53;765	chr3	1	90	0
1	Zim53;765	chr3	1	96	1
1	Zim53;765	chr2,3	1	6	2
1	Zim53;765	chr2,3	1	12	0
1	Zim53;765	chr2,3	1	18	1
1	Zim53;765	chr2,3	1	24	0
1	Zim53;765	chr2,3	1	30	0
1	Zim53;765	chr2,3	1	36	4
1	Zim53;765	chr2,3	1	42	10
1	Zim53;765	chr2,3	1	48	16
1	Zim53;765	chr2,3	1	54	26
1	Zim53;765	chr2,3	1	60	15
1	Zim53;765	chr2,3	1	66	11
1	Zim53;765	chr2,3	1	72	17
1	Zim53;765	chr2,3	1	84	24
1	Zim53;765	chr2,3	1	90	6
1	Zim53;765	chr2,3	1	96	3
1	Zim53;765	chr2,3	1	114	5
1	siI;765	wt	1	6	0
1	siI;765	wt	1	12	0
1	siI;765	wt	1	18	0
1	siI;765	wt	1	24	1
1	siI;765	wt	1	30	0
1	siI;765	wt	1	36	1
1	siI;765	wt	1	42	4
1	siI;765	wt	1	48	11
1	siI;765	wt	1	54	8
1	siI;765	wt	1	60	14
1	siI;765	wt	1	66	33
1	siI;765	wt	1	72	18
1	siI;765	wt	1	84	30
1	siI;765	wt	1	90	17
1	siI;765	wt	1	96	1
1	siI;765	wt	1	114	8
1	siI;765	wt	1	138	1
1	siI;765	chr2	1	6	0
1	siI;765	chr2	1	12	0
1	siI;765	chr2	1	18	1
1	siI;765	chr2	1	24	1
1	siI;765	chr2	1	30	0
1	siI;765	chr2	1	36	1
1	siI;765	chr2	1	42	5
1	siI;765	chr2	1	48	11
1	siI;765	chr2	1	54	8
1	siI;765	chr2	1	60	13
1	siI;765	chr2	1	66	21
1	siI;765	chr2	1	72	10
1	siI;765	chr2	1	84	15
1	siI;765	chr2	1	90	21
1	siI;765	chr2	1	96	14
1	siI;765	chr2	1	114	16
1	siI;765	chr2	1	138	14
1	siI;765	chr3	1	6	0
1	siI;765	chr3	1	12	1
1	siI;765	chr3	1	18	0
1	siI;765	chr3	1	24	0
1	siI;765	chr3	1	30	0
1	siI;765	chr3	1	36	0
1	siI;765	chr3	1	42	3
1	siI;765	chr3	1	48	7
1	siI;765	chr3	1	54	18
1	siI;765	chr3	1	60	21
1	siI;765	chr3	1	66	25
1	siI;765	chr3	1	72	21
1	siI;765	chr3	1	84	17
1	siI;765	chr3	1	90	7
1	siI;765	chr3	1	96	3
1	siI;765	chr3	1	114	0
1	siI;765	chr3	1	138	1
1	siI;765	chr2,3	1	6	0
1	siI;765	chr2,3	1	12	0
1	siI;765	chr2,3	1	18	0
1	siI;765	chr2,3	1	24	0
1	siI;765	chr2,3	1	30	0
1	siI;765	chr2,3	1	36	0
1	siI;765	chr2,3	1	42	0
1	siI;765	chr2,3	1	48	0
1	siI;765	chr2,3	1	54	3
1	siI;765	chr2,3	1	60	5
1	siI;765	chr2,3	1	66	9
1	siI;765	chr2,3	1	72	13
1	siI;765	chr2,3	1	84	25
1	siI;765	chr2,3	1	90	13
1	siI;765	chr2,3	1	96	17
1	siI;765	chr2,3	1	114	15
1	siI;765	chr2,3	1	138	46
1	siI;765	chr2,3	1	162	6
1	Zim53;820	wt	1	6	0
1	Zim53;820	wt	1	12	0
1	Zim53;820	wt	1	18	0
1	Zim53;820	wt	1	24	1
1	Zim53;820	wt	1	30	0
1	Zim53;820	wt	1	36	1
1	Zim53;820	wt	1	42	2
1	Zim53;820	wt	1	48	5
1	Zim53;820	wt	1	54	11
1	Zim53;820	wt	1	60	12
1	Zim53;820	wt	1	66	17
1	Zim53;820	wt	1	72	26
1	Zim53;820	wt	1	84	29
1	Zim53;820	wt	1	90	19
1	Zim53;820	wt	1	96	9
1	Zim53;820	wt	1	114	12
1	Zim53;820	wt	1	138	2
1	Zim53;820	chr2	1	6	1
1	Zim53;820	chr2	1	12	1
1	Zim53;820	chr2	1	18	1
1	Zim53;820	chr2	1	24	1
1	Zim53;820	chr2	1	30	2
1	Zim53;820	chr2	1	36	3
1	Zim53;820	chr2	1	42	2
1	Zim53;820	chr2	1	48	14
1	Zim53;820	chr2	1	54	9
1	Zim53;820	chr2	1	60	10
1	Zim53;820	chr2	1	66	15
1	Zim53;820	chr2	1	72	16
1	Zim53;820	chr2	1	84	31
1	Zim53;820	chr2	1	90	18
1	Zim53;820	chr2	1	96	12
1	Zim53;820	chr2	1	114	25
1	Zim53;820	chr2	1	138	19
1	Zim53;820	chr2	1	162	2
1	Zim53;820	chr3	1	6	0
1	Zim53;820	chr3	1	12	0
1	Zim53;820	chr3	1	18	0
1	Zim53;820	chr3	1	24	0
1	Zim53;820	chr3	1	30	1
1	Zim53;820	chr3	1	36	0
1	Zim53;820	chr3	1	42	1
1	Zim53;820	chr3	1	48	1
1	Zim53;820	chr3	1	54	3
1	Zim53;820	chr3	1	60	8
1	Zim53;820	chr3	1	66	15
1	Zim53;820	chr3	1	72	10
1	Zim53;820	chr3	1	84	28
1	Zim53;820	chr3	1	90	12
1	Zim53;820	chr3	1	96	14
1	Zim53;820	chr3	1	114	26
1	Zim53;820	chr3	1	138	17
1	Zim53;820	chr3	1	162	4
1	Zim53;820	chr2,3	1	6	0
1	Zim53;820	chr2,3	1	12	0
1	Zim53;820	chr2,3	1	18	0
1	Zim53;820	chr2,3	1	24	0
1	Zim53;820	chr2,3	1	30	1
1	Zim53;820	chr2,3	1	36	0
1	Zim53;820	chr2,3	1	42	1
1	Zim53;820	chr2,3	1	48	3
1	Zim53;820	chr2,3	1	54	2
1	Zim53;820	chr2,3	1	60	5
1	Zim53;820	chr2,3	1	66	8
1	Zim53;820	chr2,3	1	72	8
1	Zim53;820	chr2,3	1	84	22
1	Zim53;820	chr2,3	1	90	21
1	Zim53;820	chr2,3	1	96	22
1	Zim53;820	chr2,3	1	114	24
1	Zim53;820	chr2,3	1	138	26
1	Zim53;820	chr2,3	1	162	13
1	Zim53;820	chr2,3	1	180	4
1	Zim53;820	chr2,3	1	186	1
1	siI;820	wt	1	6	3
1	siI;820	wt	1	12	2
1	siI;820	wt	1	18	2
1	siI;820	wt	1	24	2
1	siI;820	wt	1	30	2
1	siI;820	wt	1	36	4
1	siI;820	wt	1	42	26
1	siI;820	wt	1	48	21
1	siI;820	wt	1	54	17
1	siI;820	wt	1	60	13
1	siI;820	wt	1	66	22
1	siI;820	wt	1	72	5
1	siI;820	wt	1	84	11
1	siI;820	wt	1	90	3
1	siI;820	wt	1	96	3
1	siI;820	wt	1	114	2
1	siI;820	wt	1	138	1
1	siI;820	chr2	1	6	0
1	siI;820	chr2	1	12	2
1	siI;820	chr2	1	18	0
1	siI;820	chr2	1	24	1
1	siI;820	chr2	1	30	4
1	siI;820	chr2	1	36	4
1	siI;820	chr2	1	42	5
1	siI;820	chr2	1	48	16
1	siI;820	chr2	1	54	9
1	siI;820	chr2	1	60	12
1	siI;820	chr2	1	66	19
1	siI;820	chr2	1	72	9
1	siI;820	chr2	1	84	16
1	siI;820	chr2	1	90	14
1	siI;820	chr2	1	96	9
1	siI;820	chr2	1	114	15
1	siI;820	chr2	1	138	9
1	siI;820	chr2	1	162	1
1	siI;820	chr3	1	6	0
1	siI;820	chr3	1	12	0
1	siI;820	chr3	1	18	0
1	siI;820	chr3	1	24	1
1	siI;820	chr3	1	30	2
1	siI;820	chr3	1	36	0
1	siI;820	chr3	1	42	0
1	siI;820	chr3	1	48	2
1	siI;820	chr3	1	54	4
1	siI;820	chr3	1	60	11
1	siI;820	chr3	1	66	7
1	siI;820	chr3	1	72	6
1	siI;820	chr3	1	84	14
1	siI;820	chr3	1	90	13
1	siI;820	chr3	1	96	9
1	siI;820	chr3	1	114	7
1	siI;820	chr3	1	138	7
1	siI;820	chr3	1	156	2
1	siI;820	chr2,3	1	6	0
1	siI;820	chr2,3	1	12	0
1	siI;820	chr2,3	1	18	1
1	siI;820	chr2,3	1	24	0
1	siI;820	chr2,3	1	30	4
1	siI;820	chr2,3	1	36	3
1	siI;820	chr2,3	1	48	4
1	siI;820	chr2,3	1	54	6
1	siI;820	chr2,3	1	60	12
1	siI;820	chr2,3	1	66	6
1	siI;820	chr2,3	1	72	8
1	siI;820	chr2,3	1	84	18
1	siI;820	chr2,3	1	90	10
1	siI;820	chr2,3	1	96	22
1	siI;820	chr2,3	1	114	15
1	siI;820	chr2,3	1	138	19
1	siI;820	chr2,3	1	162	3
1	siI;820	chr2,3	1	180	2
1	siI;820	chr2,3	1	186	1
2	Zim53;765	wt	2	6	10
2	Zim53;765	wt	2	12	8
2	Zim53;765	wt	2	18	16
2	Zim53;765	wt	2	24	43
2	Zim53;765	wt	2	30	19
2	Zim53;765	wt	2	36	12
2	Zim53;765	wt	2	42	16
2	Zim53;765	wt	2	48	9
2	Zim53;765	wt	2	54	0
2	Zim53;765	wt	2	60	1
2	Zim53;765	chr2	2	6	15
2	Zim53;765	chr2	2	12	7
2	Zim53;765	chr2	2	18	15
2	Zim53;765	chr2	2	24	16
2	Zim53;765	chr2	2	30	26
2	Zim53;765	chr2	2	36	17
2	Zim53;765	chr2	2	42	14
2	Zim53;765	chr2	2	48	7
2	Zim53;765	chr2	2	54	5
2	Zim53;765	chr2	2	60	1
2	Zim53;765	chr2	2	66	1
2	Zim53;765	chr3	2	6	2
2	Zim53;765	chr3	2	12	1
2	Zim53;765	chr3	2	18	1
2	Zim53;765	chr3	2	24	8
2	Zim53;765	chr3	2	30	8
2	Zim53;765	chr3	2	36	34
2	Zim53;765	chr3	2	42	21
2	Zim53;765	chr3	2	48	30
2	Zim53;765	chr3	2	54	25
2	Zim53;765	chr3	2	60	9
2	Zim53;765	chr3	2	66	16
2	Zim53;765	chr3	2	72	10
2	Zim53;765	chr3	2	84	3
2	Zim53;765	chr3	2	90	1
2	Zim53;765	chr3	2	96	1
2	Zim53;765	chr2,3	2	6	0
2	Zim53;765	chr2,3	2	12	0
2	Zim53;765	chr2,3	2	18	0
2	Zim53;765	chr2,3	2	24	0
2	Zim53;765	chr2,3	2	30	0
2	Zim53;765	chr2,3	2	36	5
2	Zim53;765	chr2,3	2	42	12
2	Zim53;765	chr2,3	2	48	23
2	Zim53;765	chr2,3	2	54	15
2	Zim53;765	chr2,3	2	60	27
2	Zim53;765	chr2,3	2	66	19
2	Zim53;765	chr2,3	2	72	19
2	Zim53;765	chr2,3	2	84	20
2	Zim53;765	chr2,3	2	90	11
2	Zim53;765	chr2,3	2	96	7
2	Zim53;765	chr2,3	2	114	7
2	siI;765	wt	2	6	0
2	siI;765	wt	2	12	0
2	siI;765	wt	2	18	0
2	siI;765	wt	2	24	0
2	siI;765	wt	2	30	0
2	siI;765	wt	2	36	0
2	siI;765	wt	2	42	6
2	siI;765	wt	2	48	8
2	siI;765	wt	2	54	20
2	siI;765	wt	2	60	7
2	siI;765	wt	2	66	33
2	siI;765	wt	2	72	19
2	siI;765	wt	2	84	21
2	siI;765	wt	2	90	15
2	siI;765	wt	2	96	11
2	siI;765	wt	2	114	11
2	siI;765	wt	2	138	3
2	siI;765	chr2	2	6	0
2	siI;765	chr2	2	12	0
2	siI;765	chr2	2	18	0
2	siI;765	chr2	2	24	0
2	siI;765	chr2	2	30	0
2	siI;765	chr2	2	36	0
2	siI;765	chr2	2	42	3
2	siI;765	chr2	2	48	14
2	siI;765	chr2	2	54	7
2	siI;765	chr2	2	60	5
2	siI;765	chr2	2	66	17
2	siI;765	chr2	2	72	14
2	siI;765	chr2	2	84	22
2	siI;765	chr2	2	90	23
2	siI;765	chr2	2	96	6
2	siI;765	chr2	2	114	32
2	siI;765	chr2	2	138	16
2	siI;765	chr3	2	6	1
2	siI;765	chr3	2	12	0
2	siI;765	chr3	2	18	1
2	siI;765	chr3	2	24	0
2	siI;765	chr3	2	30	1
2	siI;765	chr3	2	36	0
2	siI;765	chr3	2	42	4
2	siI;765	chr3	2	48	7
2	siI;765	chr3	2	54	27
2	siI;765	chr3	2	60	16
2	siI;765	chr3	2	66	16
2	siI;765	chr3	2	72	11
2	siI;765	chr3	2	84	18
2	siI;765	chr3	2	90	7
2	siI;765	chr3	2	96	2
2	siI;765	chr3	2	114	5
2	siI;765	chr3	2	138	1
2	siI;765	chr2,3	2	6	0
2	siI;765	chr2,3	2	12	0
2	siI;765	chr2,3	2	18	2
2	siI;765	chr2,3	2	24	0
2	siI;765	chr2,3	2	30	1
2	siI;765	chr2,3	2	36	0
2	siI;765	chr2,3	2	42	3
2	siI;765	chr2,3	2	48	6
2	siI;765	chr2,3	2	54	2
2	siI;765	chr2,3	2	60	8
2	siI;765	chr2,3	2	66	9
2	siI;765	chr2,3	2	72	9
2	siI;765	chr2,3	2	84	37
2	siI;765	chr2,3	2	90	9
2	siI;765	chr2,3	2	96	5
2	siI;765	chr2,3	2	114	23
2	siI;765	chr2,3	2	138	17
2	Zim53;820	wt	2	6	0
2	Zim53;820	wt	2	12	0
2	Zim53;820	wt	2	18	1
2	Zim53;820	wt	2	24	1
2	Zim53;820	wt	2	30	2
2	Zim53;820	wt	2	36	2
2	Zim53;820	wt	2	42	7
2	Zim53;820	wt	2	48	7
2	Zim53;820	wt	2	54	9
2	Zim53;820	wt	2	60	14
2	Zim53;820	wt	2	66	22
2	Zim53;820	wt	2	72	21
2	Zim53;820	wt	2	84	20
2	Zim53;820	wt	2	90	10
2	Zim53;820	wt	2	96	4
2	Zim53;820	wt	2	114	0
2	Zim53;820	wt	2	138	1
2	Zim53;820	chr2	2	6	2
2	Zim53;820	chr2	2	12	0
2	Zim53;820	chr2	2	18	1
2	Zim53;820	chr2	2	24	3
2	Zim53;820	chr2	2	30	0
2	Zim53;820	chr2	2	36	3
2	Zim53;820	chr2	2	42	5
2	Zim53;820	chr2	2	48	6
2	Zim53;820	chr2	2	54	7
2	Zim53;820	chr2	2	60	5
2	Zim53;820	chr2	2	66	11
2	Zim53;820	chr2	2	72	17
2	Zim53;820	chr2	2	84	18
2	Zim53;820	chr2	2	90	14
2	Zim53;820	chr2	2	96	14
2	Zim53;820	chr2	2	114	22
2	Zim53;820	chr2	2	138	10
2	Zim53;820	chr3	2	6	0
2	Zim53;820	chr3	2	12	0
2	Zim53;820	chr3	2	18	0
2	Zim53;820	chr3	2	24	0
2	Zim53;820	chr3	2	30	1
2	Zim53;820	chr3	2	36	0
2	Zim53;820	chr3	2	42	2
2	Zim53;820	chr3	2	48	3
2	Zim53;820	chr3	2	54	4
2	Zim53;820	chr3	2	60	10
2	Zim53;820	chr3	2	66	13
2	Zim53;820	chr3	2	72	12
2	Zim53;820	chr3	2	84	28
2	Zim53;820	chr3	2	90	10
2	Zim53;820	chr3	2	96	17
2	Zim53;820	chr3	2	114	7
2	Zim53;820	chr3	2	138	7
2	Zim53;820	chr3	2	162	2
2	Zim53;820	chr3	2	180	1
2	Zim53;820	chr3	2	186	1
2	Zim53;820	chr2,3	2	6	0
2	Zim53;820	chr2,3	2	12	0
2	Zim53;820	chr2,3	2	18	0
2	Zim53;820	chr2,3	2	24	0
2	Zim53;820	chr2,3	2	30	0
2	Zim53;820	chr2,3	2	36	0
2	Zim53;820	chr2,3	2	42	0
2	Zim53;820	chr2,3	2	48	0
2	Zim53;820	chr2,3	2	54	2
2	Zim53;820	chr2,3	2	60	5
2	Zim53;820	chr2,3	2	66	3
2	Zim53;820	chr2,3	2	72	8
2	Zim53;820	chr2,3	2	84	13
2	Zim53;820	chr2,3	2	90	13
2	Zim53;820	chr2,3	2	96	18
2	Zim53;820	chr2,3	2	114	53
2	Zim53;820	chr2,3	2	138	23
2	Zim53;820	chr2,3	2	162	4
2	Zim53;820	chr2,3	2	180	1
2	Zim53;820	chr2,3	2	186	1
2	siI;820	wt	2	6	0
2	siI;820	wt	2	12	2
2	siI;820	wt	2	18	0
2	siI;820	wt	2	24	3
2	siI;820	wt	2	30	3
2	siI;820	wt	2	36	8
2	siI;820	wt	2	42	16
2	siI;820	wt	2	48	32
2	siI;820	wt	2	54	16
2	siI;820	wt	2	60	10
2	siI;820	wt	2	66	35
2	siI;820	wt	2	72	9
2	siI;820	wt	2	84	10
2	siI;820	wt	2	90	1
2	siI;820	wt	2	96	4
2	siI;820	wt	2	114	4
2	siI;820	chr2	2	6	0
2	siI;820	chr2	2	12	2
2	siI;820	chr2	2	18	1
2	siI;820	chr2	2	24	3
2	siI;820	chr2	2	30	3
2	siI;820	chr2	2	36	6
2	siI;820	chr2	2	42	13
2	siI;820	chr2	2	48	19
2	siI;820	chr2	2	54	13
2	siI;820	chr2	2	60	7
2	siI;820	chr2	2	66	15
2	siI;820	chr2	2	72	9
2	siI;820	chr2	2	84	20
2	siI;820	chr2	2	90	25
2	siI;820	chr2	2	96	10
2	siI;820	chr2	2	114	13
2	siI;820	chr2	2	132	4
2	siI;820	chr3	2	6	0
2	siI;820	chr3	2	12	0
2	siI;820	chr3	2	18	0
2	siI;820	chr3	2	24	0
2	siI;820	chr3	2	30	1
2	siI;820	chr3	2	36	1
2	siI;820	chr3	2	42	0
2	siI;820	chr3	2	48	2
2	siI;820	chr3	2	54	2
2	siI;820	chr3	2	60	3
2	siI;820	chr3	2	66	10
2	siI;820	chr3	2	72	13
2	siI;820	chr3	2	84	21
2	siI;820	chr3	2	90	31
2	siI;820	chr3	2	96	19
2	siI;820	chr3	2	114	26
2	siI;820	chr3	2	138	5
2	siI;820	chr3	2	162	1
2	siI;820	chr3	2	180	1
2	siI;820	chr2,3	2	6	0
2	siI;820	chr2,3	2	12	0
2	siI;820	chr2,3	2	18	0
2	siI;820	chr2,3	2	24	0
2	siI;820	chr2,3	2	30	0
2	siI;820	chr2,3	2	36	2
2	siI;820	chr2,3	2	42	3
2	siI;820	chr2,3	2	48	2
2	siI;820	chr2,3	2	54	5
2	siI;820	chr2,3	2	60	4
2	siI;820	chr2,3	2	66	4
2	siI;820	chr2,3	2	72	11
2	siI;820	chr2,3	2	84	19
2	siI;820	chr2,3	2	90	12
2	siI;820	chr2,3	2	96	17
2	siI;820	chr2,3	2	114	28
2	siI;820	chr2,3	2	138	18
2	siI;820	chr2,3	2	162	4
2	siI;820	chr2,3	2	180	1

### Sheet: Statistics_figure2b
Genotype 1	Genotype 2	pval
Zim53;765_none	Zim53;765_chr2	2.2389649651808726e-4
Zim53;765_none	Zim53;765_chr3	3.2563031889532615e-106
Zim53;765_none	Zim53;765_chr2,3	1.209524221772905e-175
Zim53;765_none	siI;765_none	2.0152542374719186e-175
Zim53;765_none	siI;765_chr2	4.598332192234797e-201
Zim53;765_none	siI;765_chr3	4.690846147220953e-174
Zim53;765_none	siI;765_chr2,3	2.938381743411718e-200
Zim53;765_chr2	Zim53;765_chr3	5.576570353503271e-57
Zim53;765_chr2	Zim53;765_chr2,3	2.1222178762144492e-136
Zim53;765_chr2	siI;765_none	7.254203218567561e-143
Zim53;765_chr2	siI;765_chr2	3.529840965000465e-173
Zim53;765_chr2	siI;765_chr3	5.616173915233675e-138
Zim53;765_chr2	siI;765_chr2,3	4.5856888607996385e-184
Zim53;765_chr3	Zim53;765_chr2,3	6.638858512194124e-44
Zim53;765_chr3	siI;765_none	2.799806155979803e-55
Zim53;765_chr3	siI;765_chr2	2.321674852784231e-101
Zim53;765_chr3	siI;765_chr3	4.1836594489145355e-46
Zim53;765_chr3	siI;765_chr2,3	3.0477156097582504e-134
Zim53;765_chr2,3	siI;765_none	0.325312
Zim53;765_chr2,3	siI;765_chr2	2.237265681601613e-30
Zim53;765_chr2,3	siI;765_chr3	1
Zim53;765_chr2,3	siI;765_chr2,3	6.127916281520618e-58
siI;765_none	siI;765_chr2	1.6306193729732774e-19
siI;765_none	siI;765_chr3	0.5472904110697648
siI;765_none	siI;765_chr2,3	6.441624642970463e-44
siI;765_chr2	siI;765_chr3	5.477092754910737e-26
siI;765_chr2	siI;765_chr2,3	1.6287380744221813e-8
siI;765_chr3	siI;765_chr2,3	1.399833423873407e-53

### Sheet: SummaryTable_figure2b
Genotype	Marker	Mean	SEM	Median	% increase from homozygote mean	% increase from homozygote median
siI;765	none	70.6866	0.982894	66	-	-
siI;765	chr2	85.35	1.29472	84	0.207443	0.272727
siI;765	chr3	68.0829	0.957125	66	-0.036834	0
siI;765	chr2,3	96.9108	1.47961	90	0.370994	0.363636
Zim53;765	none	27.4365	0.549044	24	-	-
Zim53;765	chr2	30.8571	0.754904	30	0.124675	0.25
Zim53;765	chr3	49.4873	0.726247	48	0.803703	1
Zim53;765	chr2,3	67.1355	0.913011	66	1.44694	1.75
