## Supplementary material for "Natural variation in phospholipase IPLA2-VIA contributes to starvation sensitivity in *Drosophila melanogaster*": Tables and Supplemental Tables: TableS5_iPLA2-VIA Complementation Count Sheet.xlsx

### Sheet: SummaryTable_figure6
F_Parent	F_Parent	Events	Mean	SEM	Median
80133	80133	255	37.05098039215686	0.6954162799784631	40
80134	80134	274	41.81021897810219	0.7812446931940712	40
DGRP-765	DGRP-765	349	28.515759312320917	0.5932489057719833	24
Zim53;315	Zim53;315	389	80.82262210796915	0.8494063461358536	88
Zim53;315	Zim53;315	365	74.32328767123288	0.9124803529290234	72
Zim53;315	Zim53;315	495	75.31313131313131	0.6710673993951918	72
Zim53;315	Zim53;315	329	65.43465045592706	0.6333492129547607	64
Zim53;315	Zim53;315	351	81.66381766381767	0.9550422339655819	80
Zim53;765	Zim53;765	406	39.90147783251232	0.6754162523505876	40
Zim53;765	Zim53;765	143	48.78321678321678	0.9100661718792052	48
Zim53;765	Zim53;765	347	24.046109510086456	0.5795822688571474	24
Zim53;765	Zim53;765	335	27.486567164179107	0.5851331797706505	24

### Sheet: statistics_iPLA2VIA_complement
Genotype 1	Genotype 2	pval
80133_80133	80134_80134	1.8752245780223706e-4
80133_80133	Zim53;765_DGRP-765	3.7781994943489265e-29
80133_80133	Zim53;765_Zim53;765	4.43160122957399e-19
80133_80133	DGRP-765_DGRP-765	2.4712330908521553e-14
80133_80133	Zim53;315_80134	3.5446297526333815e-126
80133_80133	Zim53;315_DGRP-765	2.1956726554669733e-172
80133_80133	Zim53;765_80133	0.10905601983794708
80133_80133	Zim53;765_80134	1.6797000484324242e-15
80133_80133	Zim53;315_Zim53;315	1.4891675814867356e-103
80133_80133	Zim53;315_80133	4.13456563849912e-146
80133_80133	Zim53;315_Zim53;765	2.9744469397476723e-135
80134_80134	Zim53;765_DGRP-765	3.038696330924248e-47
80134_80134	Zim53;765_Zim53;765	1.2602652440691746e-36
80134_80134	DGRP-765_DGRP-765	1.9096916487387434e-31
80134_80134	Zim53;315_80134	2.8104290588178213e-101
80134_80134	Zim53;315_DGRP-765	9.608996074190901e-143
80134_80134	Zim53;765_80133	1
80134_80134	Zim53;765_80134	6.254307725869943e-4
80134_80134	Zim53;315_Zim53;315	4.765195639959323e-74
80134_80134	Zim53;315_80133	4.529459063118374e-129
80134_80134	Zim53;315_Zim53;765	8.868281676560093e-121
Zim53;765_DGRP-765	Zim53;765_Zim53;765	0.00712718
Zim53;765_DGRP-765	DGRP-765_DGRP-765	9.916473408320536e-5
Zim53;765_DGRP-765	Zim53;315_80134	2.024537222668645e-169
Zim53;765_DGRP-765	Zim53;315_DGRP-765	4.3915420888664663e-218
Zim53;765_DGRP-765	Zim53;765_80133	3.7981997806325274e-50
Zim53;765_DGRP-765	Zim53;765_80134	6.122440047126953e-49
Zim53;765_DGRP-765	Zim53;315_Zim53;315	5.298982778588859e-153
Zim53;765_DGRP-765	Zim53;315_80133	7.133574351937366e-184
Zim53;765_DGRP-765	Zim53;315_Zim53;765	7.513924687296756e-170
Zim53;765_Zim53;765	DGRP-765_DGRP-765	1
Zim53;765_Zim53;765	Zim53;315_80134	2.862282360377454e-163
Zim53;765_Zim53;765	Zim53;315_DGRP-765	1.560522584999033e-213
Zim53;765_Zim53;765	Zim53;765_80133	4.200406682165976e-34
Zim53;765_Zim53;765	Zim53;765_80134	7.188520290444134e-44
Zim53;765_Zim53;765	Zim53;315_Zim53;315	1.904713015926446e-147
Zim53;765_Zim53;765	Zim53;315_80133	4.025703211927937e-177
Zim53;765_Zim53;765	Zim53;315_Zim53;765	2.7290188041335427e-162
DGRP-765_DGRP-765	Zim53;315_80134	2.0515981933447614e-163
DGRP-765_DGRP-765	Zim53;315_DGRP-765	1.671851445805278e-214
DGRP-765_DGRP-765	Zim53;765_80133	1.6297331417580152e-28
DGRP-765_DGRP-765	Zim53;765_80134	5.680252014479365e-41
DGRP-765_DGRP-765	Zim53;315_Zim53;315	2.581809648553837e-147
DGRP-765_DGRP-765	Zim53;315_80133	9.86400350803986e-178
DGRP-765_DGRP-765	Zim53;315_Zim53;765	8.433472650232233e-163
Zim53;315_80134	Zim53;315_DGRP-765	1
Zim53;315_80134	Zim53;765_80133	5.750475396253132e-117
Zim53;315_80134	Zim53;765_80134	3.065927385010518e-62
Zim53;315_80134	Zim53;315_Zim53;315	6.357964670965177e-16
Zim53;315_80134	Zim53;315_80133	0.00155277
Zim53;315_80134	Zim53;315_Zim53;765	1.0341078157202271e-5
Zim53;315_DGRP-765	Zim53;765_80133	3.0928967331481e-162
Zim53;315_DGRP-765	Zim53;765_80134	1.1925687258656896e-90
Zim53;315_DGRP-765	Zim53;315_Zim53;315	1.0677080107595348e-23
Zim53;315_DGRP-765	Zim53;315_80133	8.821348353037275e-7
Zim53;315_DGRP-765	Zim53;315_Zim53;765	3.8067504669859525e-9
Zim53;765_80133	Zim53;765_80134	4.638899402459585e-6
Zim53;765_80133	Zim53;315_Zim53;315	1.890493627255973e-85
Zim53;765_80133	Zim53;315_80133	8.33753675751789e-147
Zim53;765_80133	Zim53;315_Zim53;765	1.5530834635409711e-136
Zim53;765_80134	Zim53;315_Zim53;315	3.506360949924862e-39
Zim53;765_80134	Zim53;315_80133	2.2249720479987686e-87
Zim53;765_80134	Zim53;315_Zim53;765	1.4412996072762331e-81
Zim53;315_Zim53;315	Zim53;315_80133	9.080317225431321e-45
Zim53;315_Zim53;315	Zim53;315_Zim53;765	9.449810357638238e-44
Zim53;315_80133	Zim53;315_Zim53;765	1

### Sheet: Meta
Block	Date Started	Time Started
1	2020MAR05	3:00pm
2	2020MAR09	3:30pm

### Sheet: Block 1
Cage	F_parent	M_Parent	t8	t16	t24	t32	t40	t48	t56	t64	t72	t80	t88	t96	t104	t112	t120
1	Zim53;315	80134	0	1	0	0	0	12	2	33	30	13	11	13	1	3	2
2	Zim53;315	80134	0	0	0	0	0	10	14	20	29	7	21	14	11	3	0
3	Zim53;315	80134	0	0	0	0	0	15	21	17	19	10	9	14	7	3	0
4	Zim53;315	80133	0	0	0	0	0	8	13	15	17	15	24	23	15	4	0
5	Zim53;315	80133	0	0	0	0	0	6	4	13	14	8	39	18	8	3	0
6	Zim53;315	80133	0	0	0	0	3	10	10	12	20	16	33	29	6	3	0
7	Zim53;315	DGRP-765	0	0	0	0	0	20	18	32	51	29	13	10	4	1	0
8	Zim53;315	DGRP-765	0	0	0	0	0	4	17	25	37	30	23	20	13	4	0
9	Zim53;315	DGRP-765	0	1	0	0	0	6	4	24	34	35	20	10	8	2	0
10	Zim53;315	Zim53;765	0	0	0	0	0	9	8	7	12	23	17	14	25	5	0
11	Zim53;315	Zim53;765	0	0	0	0	2	12	14	7	18	20	13	22	12	1	4
12	Zim53;315	Zim53;765	0	0	0	0	2	4	2	5	17	26	27	8	10	5	0
13	80133	80133	2	3	14	28	24	5	4	3	0	0	0	0	0	0	0
14	80133	80133	1	2	9	19	29	12	3	4	0	0	0	0	0	0	0
15	80133	80133	0	1	16	27	31	7	4	7	0	0	0	0	0	0	0
16	80134	80134	0	0	8	19	28	21	10	4	3	0	0	0	0	0	0
17	80134	80134	1	1	10	23	30	16	12	7	7	0	0	0	0	0	0
18	80134	80134	3	1	8	18	21	12	5	4	2	0	0	0	0	0	0

### Sheet: Block 2
Cage	F_parent	M_Parent	t8	t16	t24	t32	t40	t48	t56	t64	t72	t80	t88	t96	t104	t112	t120	t128	t136	t144	t152	t160
19	Zim53;765	80134	0	0	2	7	16	25	20	7	0	2	0	0
20	Zim53;765	80134	0	0	1	4	20	16	11	8	4	0	0	0
21	Zim53;765	80133	0	1	10	26	26	37	16	8	7	3	0	0
22	Zim53;765	80133	0	4	34	34	27	13	11	4	3	0	0	0
23	Zim53;765	80133	0	3	39	25	37	16	10	9	3	0	0	0
24	Zim53;765	DGRP-765	1	53	38	10	8	3	4	1	1	0	0	0
25	Zim53;765	DGRP-765	0	56	14	13	5	2	0	0	0	0	0	0
26	Zim53;765	DGRP-765	1	59	39	12	12	14	0	1	0	0	0	0
27	Zim53;765	Zim53;765	8	13	24	49	9	8	4	0	0	0	0	0
28	Zim53;765	Zim53;765	5	34	42	23	9	5	0	1	0	0	0	0
29	Zim53;765	Zim53;765	0	22	46	10	9	11	3	0	0	0	0	0
30	Zim53;315	Zim53;315	0	0	0	0	1	5	25	34	39	19	8	4
31	Zim53;315	Zim53;315	0	0	0	1	0	12	37	25	21	10	4	1
32	Zim53;315	Zim53;315	0	0	0	0	0	13	30	13	15	7	5	0
33	DGRP-765	DGRP-765	0	25	24	26	10	11	4	1	0	0	0	0
34	DGRP-765	DGRP-765	5	38	30	16	15	7	2	1	0	0	0	0
35	DGRP-765	DGRP-765	0	29	24	55	14	12	0	0	0	0	0	0
