## Supplementary material for "Natural variation in phospholipase IPLA2-VIA contributes to starvation sensitivity in *Drosophila melanogaster*": Tables and Supplemental Tables: TableS6b_02-2020DEC01 GLY-GLU Metabolism iPLA2-VIA Vallidations_R2.xlsx

### Sheet: Glu-Gly Calc R1
Sample Number	Cross	Treatment	Gly Abs Mean	Glu Abs Mean	Protein Abs Mean	Gly Concentration	Gly Normalized	Glu Concentration	Glu Normalized	Protein Concentration
5	Zim53;765	Control	1.02333	0.751333	0.125333	0.320614	0.0662014	0.115071	0.0237601	4.84302
14	80133	Control	1.087	0.936	0.0726667	0.340561	0.121286	0.143353	0.0510532	2.80792
23	Zim53;315	Control	0.851	1.06233	0.117	0.266622	0.0589739	0.162702	0.035988	4.52101
32	Zim53;315 x 80133	Control	0.820333	1.09133	0.128333	0.257014	0.0518283	0.167143	0.0337054	4.95894
38	80133 x Zim53;765	Control	1.14133	0.92	0.094	0.357584	0.0984467	0.140903	0.038792	3.63226
2	Zim53;765	Starve	0.357	0.376333	0.0993333	0.11185	0.02914	0.0576374	0.0150162	3.83835
11	80133	Starve	1.096	0.963667	0.0623333	0.343381	0.142563	0.147591	0.0612758	2.40863
20	Zim53;315	Starve	0.94	0.718667	0.0786667	0.294506	0.0968843	0.110068	0.0362092	3.03977
29	Zim53;315 x 80133	Starve	0.71	0.891667	0.135667	0.222446	0.0424328	0.136563	0.0260502	5.24231
35	80133 x Zim53;765	Starve	0.613	0.518667	0.092	0.192055	0.0540243	0.0794365	0.0223451	3.55498

### Sheet: Glucose-Glycogen PlateMap
GO	1	2	3	4	5	6	7	8	9	10	11	12
A	0.32	0.16	0.08	0.04	0.02	0	0.32	0.16	0.08	0.04	0.02	0
B	5			14			5			14
C	23			32			23			32
D	38			2			38			2
E	11			20			11			20
F	29			35			29			35
G
H
BCA	1	2	3	4	5	6
A	2	1	0.5	0.25	0.125	0
B	5			14
C	23			32
D	38			2
E	11			20
F	29			35
G

### Sheet: Glu-Gly Raw R1
##BLOCKS= 2
Note:
~End
Plate:	Plate#1	1.3	PlateFormat	Endpoint	Absorbance	Raw	FALSE	1						1	540	1	12	96	1	8	None
	Temperature(°C)	1	2	3	4	5	6	7	8	9	10	11	12
	22.1	1.115	0.561	0.286	0.158	0.088	0.068	1.03	0.547	0.269	0.131	0.071	0
		1.162	1.053	1.059	1.126	1.132	1.207	0.761	0.755	0.738	0.893	0.923	0.992
		1.005	0.853	0.899	0.897	0.883	0.885	1.081	1.083	1.023	1.091	1.112	1.071
		1.22	1.274	1.134	0.429	0.41	0.436	0.886	0.916	0.958	0.401	0.367	0.361
		1.226	1.076	1.19	0.993	1.032	0.999	1.026	0.969	0.896	0.735	0.695	0.726
		0.886	0.707	0.741	0.663	0.664	0.716	0.94	0.883	0.852	0.516	0.514	0.526
		0.035	0.036	0.036	0.04	0.037	0.038	0.036	0.036	0.036	0.036	0.036	0.036
		0.035	0.037	0.051	0.037	0.037	0.036	0.036	0.036	0.036	0.036	0.036	0.036
~End
Copyright © 2004 Molecular Devices. All rights reserved.

### Sheet: BCA Raw R1
##BLOCKS= 2
Note:
~End
Plate:	Plate#1	1.3	PlateFormat	Endpoint	Absorbance	Raw	FALSE	1						1	562	1	12	96	1	8	None
	Temperature(°C)	1	2	3	4	5	6	7	8	9	10	11	12
	20.8	0.559	0.315	0.204	0.146	0.102	0.053	0.036	0.036	0.037	0.036	0.039	0.038
		0.182	0.168	0.185	0.133	0.128	0.116	0.037	0.036	0.039	0.042	0.04	0.036
		0.17	0.167	0.173	0.184	0.184	0.176	0.035	0.035	0.036	0.036	0.037	0.036
		0.151	0.144	0.146	0.15	0.155	0.152	0.036	0.036	0.036	0.036	0.037	0.036
		0.12	0.113	0.113	0.131	0.129	0.135	0.035	0.036	0.036	0.037	0.036	0.036
		0.193	0.189	0.184	0.144	0.148	0.143	0.036	0.036	0.036	0.037	0.036	0.036
		0.037	0.038	0.036	0.036	0.037	0.036	0.035	0.036	0.036	0.036	0.036	0.036
		0.04	0.041	0.037	0.036	0.036	0.036	0.036	0.036	0.037	0.036	0.036	0.036
~End
Copyright © 2004 Molecular Devices. All rights reserved.

### Sheet: Glu Standard Curve R1
Concentration	Absorbance
0.16	1.03
0.08	0.547
0.04	0.269
0.02	0.131
0.01	0.071
y	intercept
6.52933	0

### Sheet: Gly Standard Curve R1
Concentration	Absorbance
0.32	1.047
0.16	0.493
0.08	0.218
0.04	0.09
0.02	0.02
y	intercept
3.19179	0

### Sheet: BCA Standard Curve R1
Concentration	Absorbance
2	0.506
1	0.262
0.5	0.151
0.25	0.093
0.125	0.049
y	intercept
0.258792	0

### Sheet: Cage Info
Cross	Number	Cage Number	Sample Size	Experimental Condition
Zim53;765	4	1	150	Starve
Zim53;765	4	2	150	Starve
Zim53;765	4	3	150	Starve
Zim53;765	4	4	150	Control
Zim53;765	4	5	150	Control
Zim53;765	4	6	150	Control
Zim53;765	4	7	150	Starvation Assay
Zim53;765	4	8	100	Starvation Assay
Zim53;765	4	9	100	Starvation Assay
80133	3	10	150	Starve
80133	3	11	150	Starve
80133	3	12	150	Starve
80133	3	13	150	Control
80133	3	14	150	Control
80133	3	15	150	Control
80133	3	16	150	Starvation Assay
80133	3	17	150	Starvation Assay
80133	3	18	100	Starvation Assay
Zim53;315	5	19	150	Starve
Zim53;315	5	20	150	Starve
Zim53;315	5	21	150	Starve
Zim53;315	5	22	150	Control
Zim53;315	5	23	150	Control
Zim53;315	5	24	100	Control
Zim53;315	5	25	100	Starvation Assay
Zim53;315	5	26	100	Starvation Assay
Zim53;315	5	27	100	Starvation Assay
Zim53;315 x 80133	2	28	100	Starve
Zim53;315 x 80133	2	29	100	Starve
Zim53;315 x 80133	2	30	100	Starve
Zim53;315 x 80133	2	31	100	Control
Zim53;315 x 80133	2	32	120	Control
Zim53;315 x 80133	2	33	120	Control
80133 x Zim53;765	1	34		Starve
80133 x Zim53;765	1	35		Starve
80133 x Zim53;765	1	36		Starve
80133 x Zim53;765	1	37		Control
80133 x Zim53;765	1	38		Control
80133 x Zim53;765	1	39		Control
80133 x Zim53;765	1	40		Starvation Assay
80133 x Zim53;765	1	41		Starvation Assay
80133 x Zim53;765	1	42		Starvation Assay
