## Supplementary material for "Natural variation in phospholipase IPLA2-VIA contributes to starvation sensitivity in *Drosophila melanogaster*": Tables and Supplemental Tables: TableS6c_03-2020DEC02 GLY-GLU Metabolism iPLA2-VIA Vallidations_R3.xlsx

### Sheet: Glu-Gly Calc R1
Sample Number	Cross	Treatment	Gly Abs Mean	Glu Abs Mean	Protein Abs Mean	Gly Concentration	Gly Normalized	Glu Concentration	Glu Normalized	Protein Concentration
6	Zim53;765	Control	0.686333	0.703667	0.135333	0.256777	0.0648511	0.120803	0.0305096	3.95949
15	80133	Control	0.945667	0.596667	0.0553333	0.353801	0.218544	0.102433	0.0632732	1.61891
24	Zim53;315	Control	0.588333	0.928	0.148	0.220113	0.0508333	0.159315	0.0367927	4.33008
33	Zim53;315 x 80133	Control	0.687667	0.881333	0.152	0.257276	0.0578524	0.151304	0.0340229	4.44711
39	80133 x Zim53;765	Control	0.788	0.862333	0.146333	0.294814	0.0688604	0.148042	0.0345786	4.28132
3	Zim53;765	Starve	0.268333	0.193333	0.124333	0.100391	0.0275978	0.0331907	0.00912418	3.63766
12	80133	Starve	0.630333	0.630667	0.0546667	0.235826	0.147447	0.10827	0.0676943	1.5994
21	Zim53;315	Starve	0.747	0.882	0.145	0.279474	0.0658779	0.151418	0.0356924	4.24231
30	Zim53;315 x 80133	Starve	0.588333	0.862333	0.175	0.220113	0.0429905	0.148042	0.0289143	5.12003
36	80133 x Zim53;765	Starve	0.205	0.258333	0.123333	0.0766965	0.021255	0.0443496	0.0122907	3.6084

### Sheet: Glucose-Glycogen PlateMap
GO	1	2	3	4	5	6	7	8	9	10	11	12
A	0.32	0.16	0.08	0.04	0.02	0	0.32	0.16	0.08	0.04	0.02	0
B	6			15			6			15
C	24			33			24			33
D	39			3			39			3
E	12			21			12			21
F	30			36			30			36
G
H
BCA	1	2	3	4	5	6
A	2	1	0.5	0.25	0.125	0
B	6			15
C	24			33
D	39			3
E	12			21
F	30			36
G

### Sheet: Glu-Gly Raw R1
##BLOCKS= 2
Note:
~End
Plate:	Plate#1	1.3	PlateFormat	Endpoint	Absorbance	Raw	FALSE	1						1	540	1	12	96	1	8	None
	Temperature(°C)	1	2	3	4	5	6	7	8	9	10	11	12
	22.1	0.985	0.607	0.319	0.19	0.142	0.135	0.921	0.628	0.33	0.174	0.109	0.054
		0.818	0.812	0.834	1.013	1.104	1.125	0.795	0.745	0.733	0.641	0.642	0.669
		0.719	0.69	0.761	0.796	0.838	0.834	0.996	1.002	0.948	0.965	0.945	0.896
		0.925	0.874	0.97	0.381	0.421	0.408	0.897	0.934	0.918	0.25	0.24	0.252
		0.737	0.768	0.791	0.843	0.933	0.87	0.74	0.644	0.67	0.987	0.918	0.903
		0.724	0.741	0.705	0.33	0.368	0.322	0.896	0.886	0.967	0.31	0.318	0.309
		0.036	0.037	0.049	0.037	0.037	0.036	0.036	0.037	0.036	0.039	0.036	0.035
		0.036	0.037	0.038	0.037	0.037	0.036	0.036	0.036	0.036	0.036	0.037	0.036
~End
Copyright © 2004 Molecular Devices. All rights reserved.

### Sheet: BCA Raw R1
##BLOCKS= 2
Note:
~End
Plate:	Plate#1	1.3	PlateFormat	Endpoint	Absorbance	Raw	FALSE	1						1	562	1	12	96	1	8	None
	Temperature(°C)	1	2	3	4	5	6	7	8	9	10	11	12
	21.5	0.728	0.412	0.248	0.161	0.109	0.058	0.036	0.036	0.036	0.036	0.037	0.037
		0.2	0.189	0.191	0.113	0.111	0.116	0.037	0.037	0.038	0.036	0.037	0.037
		0.213	0.208	0.197	0.215	0.2	0.215	0.036	0.036	0.04	0.039	0.036	0.035
		0.211	0.199	0.203	0.185	0.178	0.184	0.036	0.036	0.036	0.036	0.036	0.036
		0.115	0.112	0.111	0.208	0.201	0.2	0.035	0.036	0.035	0.036	0.036	0.036
		0.241	0.235	0.223	0.186	0.176	0.182	0.037	0.041	0.036	0.036	0.036	0.036
		0.036	0.036	0.036	0.037	0.037	0.048	0.043	0.037	0.037	0.036	0.036	0.036
		0.036	0.037	0.037	0.037	0.037	0.04	0.036	0.036	0.036	0.037	0.036	0.036
~End
Copyright © 2004 Molecular Devices. All rights reserved.

### Sheet: Glu Standard Curve R1
Concentration	Absorbance
0.16	0.867
0.08	0.574
0.04	0.276
0.02	0.12
0.01	0.055
y	intercept
5.82493	0

### Sheet: Gly Standard Curve R1
Concentration	Absorbance
0.32	0.85
0.16	0.472
0.08	0.184
0.04	0.055
0.02	0.007
y	intercept
2.67287	0

### Sheet: BCA Standard Curve R1
Concentration	Absorbance
2	0.67
1	0.354
0.5	0.19
0.25	0.103
0.125	0.051
y	intercept
0.341795	0

### Sheet: Cage Info
Cross	Number	Cage Number	Sample Size	Experimental Condition
Zim53;765	4	1	150	Starve
Zim53;765	4	2	150	Starve
Zim53;765	4	3	150	Starve
Zim53;765	4	4	150	Control
Zim53;765	4	5	150	Control
Zim53;765	4	6	150	Control
Zim53;765	4	7	150	Starvation Assay
Zim53;765	4	8	100	Starvation Assay
Zim53;765	4	9	100	Starvation Assay
80133	3	10	150	Starve
80133	3	11	150	Starve
80133	3	12	150	Starve
80133	3	13	150	Control
80133	3	14	150	Control
80133	3	15	150	Control
80133	3	16	150	Starvation Assay
80133	3	17	150	Starvation Assay
80133	3	18	100	Starvation Assay
Zim53;315	5	19	150	Starve
Zim53;315	5	20	150	Starve
Zim53;315	5	21	150	Starve
Zim53;315	5	22	150	Control
Zim53;315	5	23	150	Control
Zim53;315	5	24	100	Control
Zim53;315	5	25	100	Starvation Assay
Zim53;315	5	26	100	Starvation Assay
Zim53;315	5	27	100	Starvation Assay
Zim53;315 x 80133	2	28	100	Starve
Zim53;315 x 80133	2	29	100	Starve
Zim53;315 x 80133	2	30	100	Starve
Zim53;315 x 80133	2	31	100	Control
Zim53;315 x 80133	2	32	120	Control
Zim53;315 x 80133	2	33	120	Control
80133 x Zim53;765	1	34		Starve
80133 x Zim53;765	1	35		Starve
80133 x Zim53;765	1	36		Starve
80133 x Zim53;765	1	37		Control
80133 x Zim53;765	1	38		Control
80133 x Zim53;765	1	39		Control
80133 x Zim53;765	1	40		Starvation Assay
80133 x Zim53;765	1	41		Starvation Assay
80133 x Zim53;765	1	42		Starvation Assay
